# Fast and accurate bacterial species identification in biological samples using LC-MS/MS mass spectrometry and machine learning

**DOI:** 10.1101/635227

**Authors:** Florence Roux-Dalvai, Clarisse Gotti, Mickaël Leclercq, Marie-Claude Hélie, Maurice Boissinot, Tabiwang N. Arrey, Claire Dauly, Frédéric Fournier, Isabelle Kelly, Judith Marcoux, Julie Bestman-Smith, Michel G. Bergeron, Arnaud Droit

## Abstract

The identification of microbial species in biological samples is essential to many applications in health, food safety and environment. MALDI-TOF MS technology has become a tool of choice for microbial identification but it has several drawbacks including: it requires a long step of bacterial culture prior to analysis (24h), it has a low specificity and is not quantitative. We have developed a new strategy for identifying bacterial species in biological samples using specific LC-MS/MS peptidic signatures. In the first training step, deep proteome coverage of bacteria of interest is obtained in Data Independent Acquisition (DIA) mode, followed by the use of machine learning to define the peptides the most susceptible to distinguish each bacterial species from the others. Then, in the second step, this peptidic signature is monitored in biological samples using targeted proteomics. This method, which allows the bacterial identification from clinical specimens in less than 4h, has been applied to fifteen species representing 84% of all Urinary Tract Infections (UTI). More than 31000 peptides in 200 samples have been quantified by DIA and analyzed by machine learning to determine an 82 peptides signature and build prediction models able to classify the fifteen bacterial species. This peptidic signature was validated for its use in routine conditions using Parallel Reaction Monitoring on a capillary flow chromatography coupled to a Thermo Scientific™ Q Exactive HF-X instrument. Linearity and reproducibility of the method were demonstrated as well as its accuracy on donor specimens. Within 4h and without bacterial culture, our method was able to predict the predominant bacteria infecting a sample in 97% of cases and 100% above the 1×10^5^ CFU/mL threshold commonly used by clinical laboratories. This work demonstrates the efficiency of our method for the rapid and specific identification of the bacterial species causing UTI and could be extended in the future to other biological specimens and to bacteria having specific virulence or resistance factors.
