## SupplementaryTable4 for "Fast and accurate bacterial species identification in biological samples using LC-MS/MS mass spectrometry and machine learning"

### Sheet: a_Data_Fig3a
Instrument	Sample	Prediction	Error	Cfr	Ecl	Eco	Efa	Kae	Kox	Kpn	Pae	Pmi	Sag	Sau	Sep	Sha	Smi	Ssa	Blk
Fusion	Blk_A	Blk																	1
Fusion	Blk_B	Blk																	1
Fusion	Blk_C	Blk																	1
Fusion	Blk_D	Blk											0.47						0.53
Fusion	Eco_001_A	Eco				1
Fusion	Eco_001_B	Eco				1
Fusion	Eco_001_C	Eco				1
Fusion	Eco_001_D	Eco				1
Fusion	Eco_002_A	Eco				1
Fusion	Eco_002_B	Eco				1
Fusion	Eco_002_C	Eco				1
Fusion	Eco_002_D	Eco				1
Fusion	Eco_010_A	Eco				1
Fusion	Eco_010_B	Eco				1
Fusion	Eco_010_C	Eco				1
Fusion	Eco_010_D	Eco				1
Fusion	Eco_020_A	Eco				1
Fusion	Eco_020_B	Eco				1
Fusion	Eco_020_C	Eco				1
Fusion	Eco_020_D	Eco				1
Fusion	Eco_100_A	Eco				1
Fusion	Eco_100_B	Eco				1
Fusion	Eco_100_C	Eco				1
Fusion	Eco_100_D	Eco				1
Fusion	Efa_001_A	Efa					1
Fusion	Efa_001_B	Efa					1
Fusion	Efa_001_C	Efa					1
Fusion	Efa_001_D	Efa					1
Fusion	Efa_002_A	Efa					1
Fusion	Efa_002_B	Efa					1
Fusion	Efa_002_C	Efa					1
Fusion	Efa_002_D	Efa					1
Fusion	Efa_010_A	Efa					1
Fusion	Efa_010_B	Efa					1
Fusion	Efa_010_C	Efa					1
Fusion	Efa_010_D	Efa					1
Fusion	Efa_020_A	Efa					1
Fusion	Efa_020_B	Efa					1
Fusion	Efa_020_C	Efa					1
Fusion	Efa_020_D	Efa					1
Fusion	Efa_100_A	Efa					1
Fusion	Efa_100_B	Efa					1
Fusion	Efa_100_C	Efa					1
Fusion	Efa_100_D	Efa					1
Fusion	Kpn_001_A	Blk	+							0.001									0.999
Fusion	Kpn_001_B	Kpn				0.007		0.042	0.003	0.948
Fusion	Kpn_001_C	Kpn								1
Fusion	Kpn_001_D	Kpn				0.024		0.006	0.003	0.967
Fusion	Kpn_002_A	Kpn				0.007				0.993
Fusion	Kpn_002_B	Kpn				0.006		0.021	0.003	0.97
Fusion	Kpn_002_C	Kpn							0.001	0.999
Fusion	Kpn_002_D	Kpn						0.006	0.003	0.991
Fusion	Kpn_010_A	Kpn				0.011				0.989
Fusion	Kpn_010_B	Kpn				0.01			0.001	0.989
Fusion	Kpn_010_C	Kpn								1
Fusion	Kpn_010_D	Kpn								1
Fusion	Kpn_020_A	Kpn				0.004				0.996
Fusion	Kpn_020_B	Kpn				0.011			0.001	0.988
Fusion	Kpn_020_C	Kpn								1
Fusion	Kpn_020_D	Kpn								1
Fusion	Kpn_100_A	Kpn				0.004				0.996
Fusion	Kpn_100_B	Kpn				0.004				0.996
Fusion	Kpn_100_C	Kpn								1
Fusion	Kpn_100_D	Kpn								1
Fusion	Sag_002_A	Sag											1
Fusion	Sag_002_B	Sag											0.977						0.023
Fusion	Sag_002_C	Blk	+										0.355						0.645
Fusion	Sag_002_D	Sag											1
Fusion	Sag_004_A	Sag											1
Fusion	Sag_004_B	Sag											1
Fusion	Sag_004_C	Sag											0.986						0.014
Fusion	Sag_004_D	Sag											1
Fusion	Sag_020_A	Sag											1
Fusion	Sag_020_B	Sag											1
Fusion	Sag_020_C	Sag											1
Fusion	Sag_020_D	Sag											1
Fusion	Sag_040_A	Sag											1
Fusion	Sag_040_B	Sag											1
Fusion	Sag_040_C	Sag											1
Fusion	Sag_040_D	Sag											1
Fusion	Sag_200_A	Sag											1
Fusion	Sag_200_B	Sag											1
Fusion	Sag_200_C	Sag											1
Fusion	Sag_200_D	Sag											1

### Sheet: b_Data_SuppFig6
Instrument	Sample	Prediction	Error	Cfr	Ecl	Eco	Efa	Kae	Kox	Kpn	Pae	Pmi	Sag	Sau	Sep	Sha	Smi	Ssa	Blk
QEx	Blk_A	Blk																	1
QEx	Blk_B	Blk																	1
QEx	Blk_C	Blk																	1
QEx	Blk_D	Blk											0.003						0.997
QEx	Eco_001_A	Eco				1
QEx	Eco_001_B	Eco				1
QEx	Eco_001_C	Eco				1
QEx	Eco_001_D	Eco				1
QEx	Eco_002_B	Eco				1
QEx	Eco_002_C	Eco				1
QEx	Eco_002_D	Eco				1
QEx	Eco_010_A	Eco				1
QEx	Eco_010_B	Eco				1
QEx	Eco_010_C	Eco				1
QEx	Eco_010_D	Eco				1
QEx	Eco_020_B	Eco				1
QEx	Eco_020_C	Eco				1
QEx	Eco_020_D	Eco				1
QEx	Eco_100_A	Eco				1
QEx	Eco_100_B	Eco				1
QEx	Eco_100_C	Eco				1
QEx	Eco_100_D	Eco				1
QEx	Efa_001_A	Efa					1
QEx	Efa_001_B	Efa					1
QEx	Efa_001_C	Efa					1
QEx	Efa_001_D	Efa					1
QEx	Efa_002_A	Efa					1
QEx	Efa_002_B	Efa					1
QEx	Efa_002_C	Efa					1
QEx	Efa_002_D	Efa					1
QEx	Efa_010_A	Efa					1
QEx	Efa_010_B	Efa					1
QEx	Efa_010_C	Efa					1
QEx	Efa_010_D	Efa					1
QEx	Efa_020_A	Efa					1
QEx	Efa_020_B	Efa					1
QEx	Efa_020_C	Efa					1
QEx	Efa_020_D	Efa					1
QEx	Efa_100_A	Efa					1
QEx	Efa_100_B	Efa					1
QEx	Efa_100_C	Efa					1
QEx	Efa_100_D	Efa					1
QEx	Kpn_001_A	Kpn		0.03		0.014		0.001		0.955
QEx	Kpn_001_B	Kpn		0.025		0.031		0.127	0.008	0.809
QEx	Kpn_001_C	Kpn								1
QEx	Kpn_001_D	Kpn		0.027		0.019		0.067	0.009	0.871			0.002						0.005
QEx	Kpn_002_A	Kpn								1
QEx	Kpn_002_B	Kpn						0.006	0.003	0.991
QEx	Kpn_002_C	Kpn						0.021	0.003	0.976
QEx	Kpn_002_D	Kpn							0.001	0.999
QEx	Kpn_010_A	Kpn								1
QEx	Kpn_010_B	Kpn								1
QEx	Kpn_010_C	Kpn								1
QEx	Kpn_010_D	Kpn								1
QEx	Kpn_020_A	Kpn								1
QEx	Kpn_020_B	Kpn								1
QEx	Kpn_020_C	Kpn								1
QEx	Kpn_020_D	Kpn								1
QEx	Kpn_100_A	Kpn								1
QEx	Kpn_100_B	Kpn								1
QEx	Kpn_100_C	Kpn								1
QEx	Kpn_100_D	Kpn								1
QEx	Sag_002_A	Sag											0.998						0.002
QEx	Sag_002_B	Sag											0.977						0.023
QEx	Sag_002_C	Blk	+										0.355						0.645
QEx	Sag_002_D	Blk	+										0.355						0.645
QEx	Sag_004_A	Sag											1
QEx	Sag_004_B	Sag											1
QEx	Sag_004_C	Blk	+										0.355						0.645
QEx	Sag_004_D	Sag											0.977						0.023
QEx	Sag_020_A	Sag											1
QEx	Sag_020_B	Blk	+										0.355						0.645
QEx	Sag_020_C	Sag											1
QEx	Sag_020_D	Sag											1
QEx	Sag_040_A	Sag											1
QEx	Sag_040_B	Sag											1
QEx	Sag_040_C	Sag											1
QEx	Sag_040_D	Sag											1
QEx	Sag_200_A	Sag											1
QEx	Sag_200_B	Sag											1
QEx	Sag_200_C	Sag											1
QEx	Sag_200_D	Sag											1

### Sheet: c_Data_Fig5
Sample Type	Sample	Prediction	Cfr	Ecl	Eco	Efa	Kae	Kox	Kpn	Pae	Pmi	Sag	Sau	Sep	Sha	Smi	Ssa	Blk
Patient	C01	Blk																1
Patient	C06	Blk																1
Patient	C10	Blk																1
Patient	C12	Blk																1
Patient	E01	Blk																1
Patient	E05	Blk																1
Patient	E08	Blk																1
Patient	D05	Eco			1
Patient	D14	Eco			1
Patient	D21	Eco			1
Patient	D31	Eco			1
Patient	D47	Eco			0.871		0.124		0.005
Patient	E09	Eco			1
Patient	E30	Eco			1
Patient	E42	Eco			1
Patient	E48	Eco			1
Patient	E39	Efa				1
Patient	D40	Kpn						0.12	0.88
Patient	D10	Blk																1
Patient	C04	Ssa															1
Patient	C14	Blk										0.022						0.978
Patient	D02	Blk																1
Patient	D03	Blk																1
Patient	D22	Blk																1
Patient	D26	Blk																1
Patient	D32	Blk																1
Patient	E34	Blk										0.395						0.605
Inoculation	Cfr	Cfr	1
Inoculation	Ecl	Ecl		1
Inoculation	Eco	Eco			1
Inoculation	Efa	Efa				1
Inoculation	Kae	Kae			0.001		0.999
Inoculation	Kox	Kox					0.001	0.999
Inoculation	Kpn	Kpn			0.008		0.021	0.001	0.97
Inoculation	Pae	Pae								1
Inoculation	Pmi	Pmi									1
Inoculation	Sag	Sag										1
Inoculation	Sau	Sau											1
Inoculation	Sep	Sep											0.001	0.999
Inoculation	Sha	Sha													1
Inoculation	Smi	Smi										0.001				0.999
Inoculation	Ssa	Ssa															1
